# PIWI-piRNA pathway-mediated transposable element repression in *Hydra* somatic stem cells

**DOI:** 10.1101/731695

**Authors:** Bryan B. Teefy, Stefan Siebert, Jack F. Cazet, Haifan Lin, Celina E. Juliano

## Abstract

Transposable elements (TEs) can damage genomes, thus organisms employ a variety of mechanisms to repress TE expression. However, these mechanisms often fail over time leading to de-repression of TEs in aging tissues. The PIWI-piRNA pathway is a small RNA pathway that represses TE expression in the germline of animals. Here we explore the function of the pathway in the epithelial stem cells of *Hydra*, a long-lived freshwater cnidarian. *Hydra* have three stem cell populations; endodermal and ectodermal epithelial stem cells are strictly somatic, whereas the interstitial stem cells retain germline competence. In our previous study, we found that the PIWI proteins are expressed in all three *Hydra* stem cell types. In this study, we focus on the ectodermal and endodermal epithelial stem cells to understand the somatic function of the pathway. We isolated piRNAs from *Hydra* that lack the interstitial lineage and found that these somatic piRNAs map predominantly to TE transcripts and display the conserved sequence signatures typical of germline piRNAs. Three lines of evidence suggest that the PIWI-piRNA pathway represses TEs in *Hydra* epithelial stem cells. First, epithelial knockdown of the *Hydra* PIWI protein *hywi* resulted in upregulation of TE expression. Second, degradome sequencing revealed evidence of PIWI-mediated cleavage of TE RNAs in epithelial cells using the ping-pong mechanism. Finally, we demonstrated a direct association between Hywi protein and TE transcripts in epithelial cells using RNA immunoprecipitation. Interestingly, we found that RNAi knockdown of *hywi* leads to an upregulation of genes involved in innate immunity, which may be in response to TE upregulation; this is consistent with recent studies on TE expression in mammalian cells. Altogether, this study suggests a function for the PIWI-piRNA pathway in maintaining the long-lived somatic cell lineages of *Hydra* and may point to a broader role for this pathway in protecting somatic tissue from TE-induced damage.
