## Supplementary Tables for "PIWI-piRNA pathway-mediated transposable element repression in *Hydra* somatic stem cells": Teefy_et_al_Table_S2.xlsm

### Sheet: Upregulated_Transcripts
Transcript_ID	Accession	logFC	p-value	P-adjusted	Transcript_Class	Hywi_Mapping_Percentile	Hywi_AS_Mapping_Percentile	Hywi_S_Mapping_Percentile
t5837aep	GHHG01005827.1	1.19045	8.28579e-05	0.00436897	TE	0.998219	0.998581	0.97334
t4831aep	GHHG01004823.1	2.95327	4.57614e-15	1.07162e-12	TE	0.990141	0.991174	0.927581
t25651aep	GHHG01025579.1	1.16425	1.86701e-05	0.00117048	TE	0.990038	0.991122	0.790229
t34385aep	GHHG01034294.1	1.28337	1.42529e-05	0.00091888	Gene	0.989238	0.990477	0.583374
t1246aep	GHHG01001242.1	2.76687	4.4216e-07	3.8266e-05	TE	0.988464	0.989702	0.966062
t11116aep	GHHG01011087.1	0.724614	0.00129755	0.0460181	Gene	0.988025	0.989419	0.583374
t11396aep	GHHG01011365.1	1.07767	0.000512614	0.0209453	TE	0.984128	0.985702	0.840762
t21269aep	GHHG01021208.1	1.53752	0.000867597	0.0331352	Unchar	0.980231	0.982218	0.857847
t25639aep	GHHG01025567.1	1.33453	6.12266e-06	0.000431136	Unchar	0.979921	0.98196	0.851705
t2103aep	GHHG01002096.1	1.24088	6.53978e-05	0.00359101	ncRNA	0.979353	0.98134	0.852298
t1002aep	GHHG01000998.1	1.66045	4.46579e-05	0.00257353	TE	0.977985	0.980153	0.912948
t13915aep	GHHG01013879.1	0.950127	0.00011763	0.00589035	Unchar	0.976076	0.978192	0.947841
t536aep	GHHG01000533.1	1.49785	0.000471873	0.0196191	Gene	0.974114	0.976076	0.968256
t37575aep	GHHG01037471.1	1.42344	0.000159292	0.00761732	TE	0.967998	0.970604	0.955197
t29749aep	GHHG01029673.1	1.76431	2.97566e-06	0.00022891	ncRNA	0.966165	0.969572	0.625261
t37523aep	GHHG01037420.1	1.36718	4.06863e-06	0.000301343	TE	0.966243	0.96952	0.847137
t14933aep	GHHG01014895.1	1.59138	0.000346352	0.0149482	TE	0.96712	0.968798	0.974217
t29842aep	GHHG01029766.1	1.3141	0.00122047	0.0437719	TE	0.960874	0.964462	0.917052
t13937aep	GHHG01013901.1	1.32896	0.00076237	0.029828	TE	0.959042	0.962991	0.881178
t25533aep	GHHG01025461.1	1.54135	0.000506861	0.0209347	TE	0.95801	0.962397	0.684079
t148aep	GHHG01000147.1	1.48224	0.000114146	0.00575211	Unchar	0.957803	0.962191	0.583374
t34406aep	GHHG01034315.1	1.42515	0.000765795	0.0298885	TE	0.957339	0.961313	0.902599
t23407aep	GHHG01023342.1	1.23765	0.000126145	0.00623832	Unchar	0.956332	0.960642	0.872661
t8151aep	GHHG01008134.1	1.66273	2.54988e-05	0.00153804	TE	0.954809	0.959584	0.855344
t16182aep	GHHG01016140.1	1.87912	2.40434e-08	2.6588e-06	Unchar	0.946344	0.95228	0.718094
t30169aep	GHHG01030093.1	0.931601	0.00132542	0.0468376	Unchar	0.942266	0.948615	0.589129
t26586aep	GHHG01026513.1	1.70713	1.89039e-09	2.42762e-07	Gene	0.940795	0.947118	0.778822
t23663aep	GHHG01023597.1	2.02259	0.000137687	0.00673403	TE	0.931762	0.93935	0.757426
t22441aep	GHHG01022377.1	1.43764	0.000169185	0.00804212	TE	0.93042	0.938137	0.739051
t3041aep	GHHG01003033.1	1.75904	0.000132702	0.00654225	TE	0.927091	0.935453	0.583374
t28405aep	GHHG01028330.1	2.2655	3.41473e-09	4.24814e-07	TE	0.926265	0.934524	0.789377
t14844aep	GHHG01014807.1	1.2202	0.000512977	0.0209453	TE	0.928743	0.932666	0.9633
t35590aep	GHHG01035494.1	1.45579	7.43243e-07	6.26212e-05	TE	0.923271	0.931917	0.813818
t13899aep	GHHG01013863.1	1.21296	0.00127754	0.0454096	TE	0.920871	0.930214	0.583374
t4318aep	GHHG01004310.1	3.1699	4.93478e-11	7.70407e-09	Unchar	0.918678	0.928433	0.59313
t29621aep	GHHG01029546.1	3.8101	1.5601e-18	5.52068e-16	Gene	0.914264	0.924201	0.772524
t31525aep	GHHG01031444.1	2.68399	1.19789e-10	1.76622e-08	TE	0.913877	0.923994	0.731644
t29473aep	GHHG01029398.1	1.08744	0.001186	0.0427283	Unchar	0.912045	0.922368	0.763827
t29472aep	GHHG01029397.1	1.41246	0.00101815	0.03753	Unchar	0.914032	0.922342	0.910754
t29992aep	GHHG01029916.1	1.33443	5.73221e-06	0.000407499	Unchar	0.914058	0.920949	0.938524
t5419aep	GHHG01005410.1	1.41823	1.72952e-05	0.00109725	ncRNA	0.900637	0.913155	0.627687
t30389aep	GHHG01030313.1	1.45597	0.000835051	0.0321192	Unchar	0.900483	0.913103	0.583374
t29797aep	GHHG01029721.1	2.62686	6.16565e-08	6.41711e-06	TE	0.897257	0.910341	0.630346
t13055aep	GHHG01013024.1	1.93626	3.27938e-06	0.00024867	TE	0.894727	0.908044	0.583374
t29322aep	GHHG01029247.1	1.50079	1.13035e-05	0.000740728	ncRNA	0.893205	0.905748	0.795778
t28151aep	GHHG01028076.1	2.27276	7.17851e-07	6.08035e-05	TE	0.893463	0.905696	0.821147
t15851aep	GHHG01015811.1	1.21227	0.0012599	0.0448831	Unchar	0.890624	0.90358	0.779751
t32561aep	GHHG01032477.1	1.55641	2.25957e-06	0.000179012	Unchar	0.888714	0.902676	0.583374
t36613aep	GHHG01036512.1	1.57821	7.91821e-05	0.00421704	TE	0.979095	0.897128	0.998013
t485aep	GHHG01000483.1	2.27874	6.02058e-06	0.000426097	TE	0.885359	0.896844	0.883501
t27641aep	GHHG01027567.1	1.28217	0.000652947	0.0260589	Gene	0.87981	0.895631	0.583374
t9277aep	GHHG01009254.1	1.2059	0.000700655	0.0276169	TE	0.876507	0.893153	0.583374
t30374aep	GHHG01030298.1	3.12551	5.0527e-20	2.17457e-17	Unchar	0.873048	0.889669	0.688286
t34502aep	GHHG01034411.1	3.43172	2.79679e-16	7.30101e-14	TE	0.8715	0.888482	0.705939
t32532aep	GHHG01032448.1	1.5976	0.000247572	0.0112638	TE	0.869358	0.886262	0.705732
t26956aep	GHHG01026883.1	2.30142	1.50226e-08	1.69659e-06	Unchar	0.867835	0.885127	0.653728
t32734aep	GHHG01032649.1	1.50423	0.000693846	0.0274164	Unchar	0.940873	0.882443	0.992335
t29382aep	GHHG01029307.1	1.55877	1.91103e-05	0.00118872	Unchar	0.863473	0.881488	0.663071
t7917aep	GHHG01007900.1	1.30614	6.32802e-07	5.38863e-05	ncRNA	0.853873	0.8715	0.837613
t36894aep	GHHG01036792.1	1.26453	6.32228e-06	0.000441562	Unchar	0.841252	0.864557	0.72723
t13482aep	GHHG01013448.1	3.20886	1.62939e-17	5.18929e-15	Unchar	0.839755	0.86337	0.73696
t30237aep	GHHG01030161.1	1.54986	0.000737375	0.0289211	Unchar	0.83529	0.861615	0.583374
t30850aep	GHHG01030772.1	2.90812	1.61255e-10	2.2927e-08	Unchar	0.868274	0.859679	0.964488
t1301aep	GHHG01001297.1	1.34846	0.000704049	0.0276822	Unchar	0.826877	0.856066	0.583374
t14648aep	GHHG01014611.1	1.37519	0.000301789	0.0133491	Unchar	0.809147	0.845201	0.583374
t2683aep	GHHG01002675.1	1.19453	5.53036e-06	0.000396691	Gene	0.80432	0.842259	0.583374
t6295aep	GHHG01006284.1	0.81944	0.000371514	0.015734	Unchar	0.851627	0.836865	0.960642
t10593aep	GHHG01010566.1	1.61696	1.39977e-05	0.000906094	TE	0.79219	0.83511	0.595736
t203aep	GHHG01000202.1	1.30695	6.66958e-05	0.00364971	Gene	0.785687	0.832116	0.583374
t2723aep	GHHG01002715.1	1.75939	1.27257e-07	1.22815e-05	Gene	0.791416	0.830206	0.768911
t3083aep	GHHG01003075.1	1.15498	0.00051009	0.0209347	Unchar	0.774021	0.826696	0.583374
t22550aep	GHHG01022486.1	2.02149	0.000170222	0.00806732	TE	0.823109	0.821225	0.938318
t9378aep	GHHG01009355.1	1.65759	0.000285209	0.0126862	ncRNA	0.759672	0.820218	0.583374
t9272aep	GHHG01009249.1	1.39995	2.45833e-05	0.00148846	ncRNA	0.759775	0.81867	0.645185
t16125aep	GHHG01016083.1	2.07743	2.91717e-10	4.11089e-08	Unchar	0.755207	0.818567	0.583374
t3227aep	GHHG01003219.1	0.940674	0.000455283	0.0190902	Gene	0.756291	0.816502	0.661342
t29412aep	GHHG01029337.1	2.31706	5.86323e-14	1.24488e-11	Unchar	0.851188	0.814205	0.967146
t9314aep	GHHG01009291.1	1.85097	2.38576e-17	7.30593e-15	Gene	0.740315	0.808888	0.667897
t28206aep	GHHG01028131.1	1.07865	2.00878e-05	0.00123984	Gene	0.726534	0.806979	0.583374
t2266aep	GHHG01002259.1	1.82259	1.32563e-06	0.000108253	Gene	0.720546	0.80432	0.583374
t32607aep	GHHG01032523.1	5.15337	7.61063e-50	2.42383e-46	Gene	0.747335	0.797559	0.831084
t2594aep	GHHG01002586.1	2.85108	8.34384e-12	1.4763e-09	ncRNA	0.695409	0.795752	0.583374
t25899aep	GHHG01025827.1	8.25455	4.77426e-17	1.43444e-14	ncRNA	0.690144	0.794126	0.583374
t34202aep	GHHG01034111.1	1.62989	1.2004e-05	0.000783412	Gene	0.762665	0.785248	0.889153
t23112aep	GHHG01023047.1	3.13137	7.86681e-12	1.40754e-09	Unchar	0.651612	0.783493	0.583374
t8222aep	GHHG01008205.1	1.76253	2.10146e-07	1.94556e-05	Gene	0.665729	0.77926	0.681188
t14094aep	GHHG01014058.1	2.50488	3.1358e-16	8.05394e-14	Gene	0.664	0.775957	0.698996
t2722aep	GHHG01002714.1	1.75893	3.10672e-08	3.41182e-06	Unchar	0.6289	0.775931	0.585955
t24863aep	GHHG01024793.1	1.72079	7.53641e-08	7.69294e-06	Gene	0.626216	0.774873	0.589542
t282aep	GHHG01000280.1	3.12027	9.07811e-17	2.58143e-14	ncRNA	0.650425	0.760033	0.749761
t31797aep	GHHG01031714.1	2.43222	4.96841e-21	2.55216e-18	Unchar	0.609183	0.758355	0.673446
t515aep	GHHG01000513.1	2.0462	3.46503e-11	5.51772e-09	Gene	0.602679	0.756368	0.668516
t27584aep	GHHG01027510.1	0.971913	0.000363916	0.0154533	Gene	0.546055	0.755646	0.583374
t3142aep	GHHG01003134.1	1.09066	0.000227051	0.0104195	Gene	0.629494	0.753658	0.731876
t35608aep	GHHG01035512.1	2.18326	2.20522e-11	3.69641e-09	Gene	0.703848	0.75069	0.84391
t27220aep	GHHG01027147.1	2.29032	3.70036e-07	3.2555e-05	ncRNA	0.524195	0.74891	0.583374
t32446aep	GHHG01032362.1	0.948157	0.000928392	0.0350325	Gene	0.633107	0.746406	0.752213
t23317aep	GHHG01023252.1	2.50573	1.19048e-06	9.82241e-05	Unchar	0.511188	0.745167	0.583374
t13269aep	GHHG01013237.1	0.936663	0.00102655	0.0377522	Gene	0.506852	0.743645	0.583374
t34538aep	GHHG01034447.1	1.00577	0.000298636	0.0132464	Gene	0.75402	0.740522	0.901928
t28143aep	GHHG01028069.1	2.09715	7.06648e-06	0.000489246	ncRNA	0.495961	0.739722	0.583374
t22133aep	GHHG01022071.1	0.676968	0.00104671	0.038317	Gene	0.759646	0.739102	0.907322
t7712aep	GHHG01007697.1	3.39297	3.99242e-09	4.81631e-07	Unchar	0.490154	0.737631	0.583374
t36337aep	GHHG01036238.1	1.76269	1.08858e-09	1.43261e-07	Gene	0.618809	0.736341	0.749271
t38432aep	GHHG01038325.1	0.82293	6.50343e-05	0.00358341	Gene	0.700932	0.735102	0.849795
t37460aep	GHHG01037357.1	0.712583	0.000277495	0.0124124	Gene	0.752161	0.73487	0.901334
t9941aep	GHHG01009916.1	1.8353	2.75655e-05	0.00164402	Gene	0.673394	0.732444	0.819522
t7960aep	GHHG01007943.1	1.09112	0.000347798	0.0149685	Gene	0.803185	0.732263	0.943789
t5068aep	GHHG01005059.1	0.746242	0.000175836	0.00825964	Gene	0.636875	0.73185	0.777247
t7288aep	GHHG01007274.1	1.2057	3.07517e-10	4.28439e-08	Gene	0.504349	0.730405	0.609002
t14109aep	GHHG01014073.1	1.26939	0.00137125	0.0483092	Gene	0.709061	0.727747	0.860918
t19521aep	GHHG01019467.1	3.0372	1.53488e-10	2.20818e-08	Gene	0.620771	0.727385	0.761917
t21682aep	GHHG01021620.1	2.03271	0.000458754	0.0191738	Gene	0.462204	0.72723	0.583374
t5921aep	GHHG01005911.1	2.60873	1.29269e-12	2.42175e-10	Gene	0.620461	0.726869	0.762072
t16051aep	GHHG01016010.1	1.71198	6.88863e-06	0.000479015	Unchar	0.461274	0.726637	0.583374
t25302aep	GHHG01025231.1	3.36618	1.89714e-11	3.24839e-09	Gene	0.521176	0.724108	0.643147
t18357aep	GHHG01018308.1	5.07147	3.65566e-20	1.61702e-17	Unchar	0.570264	0.723927	0.704519
t34380aep	GHHG01034289.1	4.00882	1.73709e-56	6.91534e-53	Gene	0.81436	0.722869	0.951712
t19405aep	GHHG01019351.1	1.20695	0.000125735	0.00623739	Gene	0.747361	0.722404	0.898831
t20852aep	GHHG01020792.1	1.5387	6.34822e-08	6.52188e-06	Unchar	0.680182	0.722017	0.831497
t5862aep	GHHG01005852.1	2.09521	1.10154e-10	1.63934e-08	Gene	0.846853	0.721707	0.969649
t16778aep	GHHG01016735.1	1.44928	0.000997505	0.0369402	Gene	0.449867	0.718223	0.583374
t34609aep	GHHG01034518.1	1.48326	7.25537e-06	0.000497539	Gene	0.47374	0.717785	0.596666
t28760aep	GHHG01028685.1	1.99022	1.45813e-07	1.3821e-05	Unchar	0.563424	0.717372	0.704287
t18342aep	GHHG01018293.1	0.934609	0.000172571	0.00813269	Gene	0.597543	0.717139	0.744729
t29445aep	GHHG01029370.1	4.82056	3.13751e-20	1.42748e-17	Unchar	0.471262	0.71701	0.595607
t15844aep	GHHG01015804.1	1.75872	5.16465e-11	7.90787e-09	Gene	0.714842	0.716701	0.868196
t14391aep	GHHG01014355.1	0.916825	3.86848e-05	0.00225573	Gene	0.836142	0.714481	0.964049
t15763aep	GHHG01015723.1	1.1823	1.00619e-05	0.000662087	Unchar	0.505046	0.714404	0.639611
t37004aep	GHHG01036902.1	1.15881	0.00015857	0.00760562	Gene	0.677885	0.713836	0.831884
t27094aep	GHHG01027021.1	2.00962	1.68988e-07	1.59228e-05	Gene	0.856789	0.712855	0.973624
t33020aep	GHHG01032935.1	1.21661	0.000354516	0.0152165	Gene	0.737451	0.712752	0.890624
t14735aep	GHHG01014698.1	1.45643	3.14018e-06	0.000239254	Gene	0.76886	0.712726	0.918213
t35837aep	GHHG01035740.1	2.87781	1.76291e-16	4.75807e-14	Gene	0.530828	0.712158	0.673523
t8142aep	GHHG01008125.1	1.70634	5.64158e-06	0.000402854	Gene	0.919684	0.711255	0.990167
t33764aep	GHHG01033674.1	1.57915	6.40347e-05	0.00354058	Gene	0.914006	0.711255	0.989109
t35271aep	GHHG01035178.1	1.35459	0.000526386	0.0214378	Gene	0.913077	0.711255	0.988851
t5520aep	GHHG01005511.1	1.4163	0.000509161	0.0209347	Gene	0.898882	0.711255	0.986063
t29612aep	GHHG01029537.1	1.46619	2.92964e-07	2.63569e-05	Gene	0.893101	0.711255	0.984799
t16179aep	GHHG01016137.1	1.58637	4.73857e-05	0.00270455	Gene	0.878339	0.711255	0.980928
t33022aep	GHHG01032937.1	2.16531	3.33957e-08	3.64242e-06	Gene	0.876584	0.711255	0.98036
t37740aep	GHHG01037636.1	1.61146	1.76915e-07	1.65718e-05	Gene	0.874777	0.711255	0.979869
t5914aep	GHHG01005904.1	3.82511	5.13403e-12	9.39705e-10	Gene	0.870364	0.711255	0.978476
t27033aep	GHHG01026960.1	3.85766	4.64738e-27	3.70024e-24	Gene	0.868712	0.711255	0.978037
t27839aep	GHHG01027765.1	2.6904	2.04113e-06	0.000162514	Gene	0.857821	0.711255	0.974011
t30176aep	GHHG01030100.1	1.64918	8.20739e-06	0.00055379	Gene	0.857718	0.711255	0.973985
t8490aep	GHHG01008469.1	1.11607	4.36738e-05	0.00252895	Gene	0.848995	0.711255	0.970759
t29674aep	GHHG01029598.1	2.14356	0.000116843	0.00586941	Gene	0.848582	0.711255	0.970656
t24791aep	GHHG01024721.1	2.47346	6.25189e-08	6.46462e-06	Unchar	0.846698	0.711255	0.969623
t18192aep	GHHG01018145.1	1.19496	0.00105176	0.0384134	Gene	0.835961	0.711255	0.964023
t26004aep	GHHG01025932.1	1.87182	7.24277e-05	0.00390962	Unchar	0.834052	0.711255	0.963016
t31117aep	GHHG01031038.1	1.5825	0.000108522	0.00554683	Gene	0.825586	0.711255	0.958268
t7958aep	GHHG01007941.1	1.21346	0.000465205	0.0193925	Gene	0.824941	0.711255	0.957984
t35573aep	GHHG01035477.1	3.67142	1.27547e-17	4.23136e-15	Gene	0.823935	0.711255	0.957493
t34847aep	GHHG01034756.1	8.94079	2.16727e-16	5.75193e-14	Gene	0.822515	0.711255	0.956693
t20662aep	GHHG01020603.1	0.764125	3.88137e-05	0.00225573	Gene	0.821406	0.711255	0.956126
t25391aep	GHHG01025320.1	1.7961	0.000362427	0.0154533	Unchar	0.821302	0.711255	0.955997
t3141aep	GHHG01003133.1	1.16554	8.73296e-05	0.00457446	Gene	0.815263	0.711255	0.952409
t26740aep	GHHG01026667.1	3.62458	3.23245e-09	4.05303e-07	Gene	0.811882	0.711255	0.950525
t31145aep	GHHG01031066.1	1.3625	3.78001e-06	0.000281275	Unchar	0.809972	0.711255	0.949003
t31843aep	GHHG01031760.1	1.36911	0.000342767	0.0148725	Unchar	0.808346	0.711255	0.947815
t7577aep	GHHG01007562.1	2.10507	7.008e-12	1.26813e-09	Gene	0.80685	0.711255	0.946809
t25995aep	GHHG01025923.1	1.64218	0.000246957	0.0112638	Unchar	0.806643	0.711255	0.946602
t7881aep	GHHG01007865.1	1.19497	0.000243272	0.0111318	Unchar	0.802256	0.711255	0.944125
t31504aep	GHHG01031423.1	3.34306	4.56617e-13	9.08895e-11	Unchar	0.800165	0.711255	0.942473
t33227aep	GHHG01033141.1	1.67671	1.04273e-07	1.03133e-05	Gene	0.800062	0.711255	0.942344
t31144aep	GHHG01031065.1	1.00976	3.09947e-05	0.001828	Gene	0.799959	0.711255	0.942266
t14426aep	GHHG01014390.1	1.33255	1.7738e-05	0.00112087	Gene	0.799597	0.711255	0.942034
t25683aep	GHHG01025611.1	1.24495	2.98965e-05	0.00177639	Gene	0.798513	0.711255	0.941183
t31813aep	GHHG01031730.1	2.38768	8.03302e-09	9.5461e-07	Unchar	0.798204	0.711255	0.941002
t28698aep	GHHG01028623.1	1.95003	4.53073e-06	0.000330951	Unchar	0.794849	0.711255	0.938447
t37913aep	GHHG01037809.1	3.92971	5.99404e-17	1.76758e-14	Gene	0.793352	0.711255	0.937389
t31710aep	GHHG01031628.1	6.26959	2.65355e-19	1.08197e-16	Unchar	0.792036	0.711255	0.936692
t23141aep	GHHG01023076.1	3.52614	3.52865e-09	4.35584e-07	ncRNA	0.78357	0.711255	0.929956
t24687aep	GHHG01024617.1	5.17725	5.831e-33	8.44117e-30	Gene	0.782461	0.711255	0.929078
t28608aep	GHHG01028533.1	2.33604	5.91622e-08	6.23906e-06	Unchar	0.782254	0.711255	0.928898
t24938aep	GHHG01024868.1	1.2658	0.000149465	0.00719056	Gene	0.77957	0.711255	0.926807
t8582aep	GHHG01008560.1	3.82595	3.83718e-25	2.44413e-22	Gene	0.775234	0.711255	0.923297
t2978aep	GHHG01002970.1	0.850972	0.000674722	0.0268607	Gene	0.775054	0.711255	0.923194
t8946aep	GHHG01008924.1	1.47862	2.69678e-05	0.00161442	Gene	0.773299	0.711255	0.921878
t36169aep	GHHG01036071.1	4.29726	1.79036e-14	3.93531e-12	Gene	0.771647	0.711255	0.920381
t38672aep	GHHG01038564.1	3.3347	2.03303e-09	2.58992e-07	Gene	0.77144	0.711255	0.920252
t37043aep	GHHG01036941.1	0.814055	0.000936372	0.0350842	Gene	0.76966	0.711255	0.918961
t20542aep	GHHG01020483.1	1.43721	2.06971e-07	1.92737e-05	Gene	0.769298	0.711255	0.918729
t26126aep	GHHG01026054.1	2.016	2.74732e-07	2.49991e-05	Gene	0.768911	0.711255	0.918497
t12680aep	GHHG01012649.1	1.02097	8.34146e-06	0.000560462	Gene	0.766692	0.711255	0.916458
t5915aep	GHHG01005905.1	4.25497	1.11641e-18	4.2328e-16	Unchar	0.766098	0.711255	0.915968
t32984aep	GHHG01032899.1	1.0047	0.000256463	0.011602	Gene	0.763491	0.711255	0.913671
t2388aep	GHHG01002381.1	3.64011	6.02026e-13	1.18354e-10	Gene	0.760394	0.711255	0.910961
t19723aep	GHHG01019666.1	1.02587	2.94319e-06	0.000227512	Gene	0.760188	0.711255	0.910729
t27001aep	GHHG01026928.1	1.60519	6.95506e-15	1.58218e-12	Gene	0.757401	0.711255	0.90869
t29103aep	GHHG01029028.1	0.998168	3.56241e-07	3.16915e-05	Gene	0.755697	0.711255	0.906935
t15102aep	GHHG01015063.1	1.97629	2.60766e-07	2.38646e-05	Unchar	0.749374	0.711255	0.901825
t17750aep	GHHG01017704.1	1.70167	1.36271e-08	1.54999e-06	Gene	0.749219	0.711255	0.901696
t910aep	GHHG01000906.1	2.97912	5.73745e-08	6.09087e-06	Unchar	0.748187	0.711255	0.900637
t26415aep	GHHG01026343.1	1.24312	9.10846e-05	0.0047467	Gene	0.746406	0.711255	0.899218
t21229aep	GHHG01021168.1	0.658517	0.000606914	0.0242826	Gene	0.745271	0.711255	0.898031
t29668aep	GHHG01029592.1	1.03846	8.66885e-06	0.000580012	Gene	0.744677	0.711255	0.897437
t18338aep	GHHG01018289.1	1.1397	4.67057e-06	0.000339608	Gene	0.742328	0.711255	0.895502
t578aep	GHHG01000575.1	0.858237	0.000176906	0.00828543	Unchar	0.737786	0.711255	0.891475
t35488aep	GHHG01035393.1	2.67879	1.50574e-18	5.4494e-16	Gene	0.737296	0.711255	0.890959
t16424aep	GHHG01016382.1	1.65349	2.39637e-09	3.02856e-07	Gene	0.737089	0.711255	0.890701
t2654aep	GHHG01002646.1	1.45775	4.38245e-06	0.000321595	Gene	0.733528	0.711255	0.887527
t14593aep	GHHG01014556.1	0.971221	1.09739e-06	9.10146e-05	Gene	0.733244	0.711255	0.887243
t4784aep	GHHG01004776.1	1.69617	3.21288e-05	0.0018879	Unchar	0.725501	0.711255	0.880017
t34475aep	GHHG01034384.1	1.33366	0.000813754	0.031452	Gene	0.72243	0.711255	0.876507
t16923aep	GHHG01016880.1	2.71821	3.31098e-11	5.38e-09	ncRNA	0.72212	0.711255	0.876197
t2368aep	GHHG01002361.1	0.717665	0.00107422	0.0391418	Gene	0.719953	0.711255	0.874287
t32609aep	GHHG01032525.1	0.954149	5.63386e-05	0.00315893	Gene	0.719617	0.711255	0.874081
t15805aep	GHHG01015765.1	2.8989	2.02279e-12	3.74546e-10	Unchar	0.718843	0.711255	0.873384
t3105aep	GHHG01003097.1	1.35552	1.50847e-11	2.61097e-09	Gene	0.717165	0.711255	0.871629
t2830aep	GHHG01002822.1	1.1643	0.000133593	0.00656583	Gene	0.710868	0.711255	0.86608
t31143aep	GHHG01031064.1	2.27405	2.76113e-11	4.5328e-09	Unchar	0.70919	0.711255	0.86479
t18960aep	GHHG01018909.1	0.827361	0.000123125	0.00614621	Gene	0.708906	0.711255	0.86448
t24934aep	GHHG01024864.1	1.17617	0.00119519	0.042962	Gene	0.708468	0.711255	0.864196
t527aep	GHHG01000525.1	2.16165	4.3297e-07	3.77311e-05	Gene	0.707487	0.711255	0.86306
t25153aep	GHHG01025083.1	2.22025	1.33468e-10	1.94986e-08	Gene	0.70568	0.711255	0.861073
t24247aep	GHHG01024177.1	1.2773	4.60827e-05	0.00263964	Unchar	0.705113	0.711255	0.860686
t6933aep	GHHG01006920.1	0.853149	5.7568e-05	0.00320529	Gene	0.703487	0.711255	0.859318
t31503aep	GHHG01031422.1	2.85326	4.52583e-11	7.13558e-09	Unchar	0.703177	0.711255	0.859008
t17079aep	GHHG01017035.1	1.17854	9.67135e-05	0.00498403	Unchar	0.702816	0.711255	0.858776
t28512aep	GHHG01028437.1	1.1117	7.96867e-08	8.03121e-06	Gene	0.702454	0.711255	0.858415
t32388aep	GHHG01032304.1	2.4829	1.75299e-09	2.26948e-07	Unchar	0.702067	0.711255	0.858028
t18012aep	GHHG01017965.1	1.26282	3.52901e-06	0.000265929	Gene	0.69928	0.711255	0.855034
t16922aep	GHHG01016879.1	2.52401	8.43765e-18	2.85875e-15	Gene	0.698944	0.711255	0.854802
t526aep	GHHG01000524.1	2.13147	5.24383e-07	4.51367e-05	Gene	0.695615	0.711255	0.851447
t20009aep	GHHG01019952.1	3.63426	2.48328e-31	2.93288e-28	Gene	0.694325	0.711255	0.850156
t38611aep	GHHG01038504.1	4.70594	2.09447e-19	8.77694e-17	Gene	0.694092	0.711255	0.849872
t1925aep	GHHG01001919.1	1.15688	9.89747e-09	1.15042e-06	Unchar	0.693602	0.711255	0.849253
t19003aep	GHHG01018952.1	0.740918	0.000305054	0.013419	Gene	0.692931	0.711255	0.848633
t281aep	GHHG01000279.1	3.17768	1.54377e-13	3.15166e-11	ncRNA	0.691073	0.711255	0.846801
t19259aep	GHHG01019206.1	2.86153	2.80516e-27	2.35102e-24	Gene	0.690221	0.711255	0.846027
t26772aep	GHHG01026699.1	0.995806	9.99395e-05	0.00513367	Gene	0.685705	0.711255	0.841304
t30054aep	GHHG01029978.1	2.92727	3.64115e-09	4.46013e-07	Gene	0.683408	0.711255	0.838929
t7326aep	GHHG01007312.1	0.763692	0.000318283	0.013924	Gene	0.682143	0.711255	0.837846
t31997aep	GHHG01031914.1	2.88198	1.73776e-13	3.5028e-11	Gene	0.679743	0.711255	0.835161
t17956aep	GHHG01017909.1	0.814044	0.000142817	0.00695478	Gene	0.676672	0.711255	0.832271
t15376aep	GHHG01015337.1	2.41251	2.03397e-06	0.000162514	Unchar	0.676543	0.711255	0.832168
t8645aep	GHHG01008623.1	2.10752	4.32915e-22	2.46205e-19	Gene	0.675794	0.711255	0.831393
t4097aep	GHHG01004089.1	1.09322	7.96874e-06	0.000539976	Unchar	0.666323	0.711255	0.822128
t29950aep	GHHG01029874.1	1.42907	0.00109095	0.0395724	Unchar	0.663122	0.711255	0.81898
t9529aep	GHHG01009504.1	2.60133	1.69684e-08	1.90285e-06	Gene	0.663019	0.711255	0.818902
t11436aep	GHHG01011405.1	0.805206	0.00122843	0.0438598	Gene	0.661625	0.711255	0.817379
t29669aep	GHHG01029593.1	0.90793	0.000931746	0.0350565	Gene	0.661187	0.711255	0.816966
t17178aep	GHHG01017134.1	3.38974	8.92434e-19	3.46613e-16	Gene	0.660748	0.711255	0.816502
t34988aep	GHHG01034895.1	3.48235	5.29856e-14	1.14019e-11	Unchar	0.659896	0.711255	0.815857
t19427aep	GHHG01019373.1	1.40904	1.08745e-10	1.63364e-08	Gene	0.659767	0.711255	0.815728
t12431aep	GHHG01012400.1	3.37508	1.46242e-36	2.91095e-33	Unchar	0.656644	0.711255	0.812398
t5267aep	GHHG01005258.1	1.22601	0.000559948	0.0226886	Gene	0.654115	0.711255	0.809637
t24436aep	GHHG01024366.1	4.14826	1.37089e-11	2.39891e-09	Gene	0.653263	0.711255	0.808734
t29098aep	GHHG01029023.1	1.08409	2.17911e-05	0.00133462	Gene	0.652928	0.711255	0.808269
t26438aep	GHHG01026366.1	2.01787	1.33277e-09	1.73959e-07	Gene	0.652618	0.711255	0.808037
t5403aep	GHHG01005394.1	1.27001	5.92041e-07	5.06864e-05	Gene	0.651973	0.711255	0.807314
t34424aep	GHHG01034333.1	3.2594	1.32669e-28	1.17368e-25	Gene	0.65107	0.711255	0.806333
t19304aep	GHHG01019251.1	0.942137	4.47669e-05	0.00257353	Gene	0.650579	0.711255	0.805791
t21724aep	GHHG01021662.1	2.67865	5.05532e-15	1.16668e-12	Unchar	0.649083	0.711255	0.804346
t12198aep	GHHG01012167.1	0.909602	0.00143533	0.0499353	Gene	0.648592	0.711255	0.803778
t24032aep	GHHG01023963.1	3.51006	6.97279e-14	1.44201e-11	Unchar	0.646889	0.711255	0.80223
t30770aep	GHHG01030692.1	2.48068	1.1152e-07	1.08948e-05	Gene	0.645908	0.711255	0.801198
t31838aep	GHHG01031755.1	0.781039	0.000795622	0.030826	Gene	0.645392	0.711255	0.800759
t14347aep	GHHG01014311.1	0.863048	0.000260329	0.0117436	Gene	0.641495	0.711255	0.796578
t3924aep	GHHG01003916.1	1.017	9.50723e-05	0.00491536	Gene	0.639043	0.711255	0.793997
t37666aep	GHHG01037562.1	4.0889	2.71784e-19	1.08197e-16	Unchar	0.636953	0.711255	0.791829
t7973aep	GHHG01007956.1	3.61683	1.13987e-25	7.56303e-23	Unchar	0.628978	0.711255	0.783209
t27589aep	GHHG01027515.1	1.95961	3.04093e-07	2.72044e-05	Gene	0.625674	0.711255	0.779957
t3122aep	GHHG01003114.1	2.74479	2.21904e-05	0.00135387	ncRNA	0.62521	0.711255	0.779389
t2091aep	GHHG01002084.1	1.07769	1.60733e-05	0.00103206	Gene	0.624177	0.711255	0.778254
t25482aep	GHHG01025410.1	1.32553	0.000342149	0.0148725	Unchar	0.622035	0.711255	0.775647
t28354aep	GHHG01028279.1	1.26485	0.000686343	0.0271874	Unchar	0.620306	0.711255	0.773892
t7281aep	GHHG01007267.1	2.10592	1.57318e-16	4.3192e-14	Gene	0.619919	0.711255	0.773531
t24181aep	GHHG01024111.1	2.31954	1.18988e-15	2.96058e-13	Gene	0.616951	0.711255	0.770718
t23647aep	GHHG01023581.1	2.08926	3.85344e-08	4.1743e-06	Gene	0.612151	0.711255	0.76553
t24246aep	GHHG01024176.1	1.23522	0.000455557	0.0190902	Gene	0.611531	0.711255	0.764782
t37405aep	GHHG01037302.1	0.999243	0.00141298	0.0494511	Gene	0.610292	0.711255	0.76344
t29857aep	GHHG01029781.1	1.91812	9.96666e-17	2.78437e-14	Unchar	0.607118	0.711255	0.760265
t18501aep	GHHG01018452.1	1.71	4.59214e-10	6.25002e-08	Gene	0.602369	0.711255	0.755646
t31944aep	GHHG01031861.1	1.55526	7.27629e-05	0.00391445	Gene	0.600666	0.711255	0.754123
t29483aep	GHHG01029408.1	1.82348	7.7534e-05	0.00415708	Unchar	0.600434	0.711255	0.753891
t25334aep	GHHG01025263.1	2.51368	9.92687e-07	8.2762e-05	Unchar	0.599143	0.711255	0.752626
t13057aep	GHHG01013026.1	2.6782	2.20455e-20	1.03251e-17	Gene	0.598627	0.711255	0.751981
t32604aep	GHHG01032520.1	0.957939	1.99497e-06	0.000160444	Gene	0.59762	0.711255	0.750819
t38673aep	GHHG01038565.1	3.73583	2.71472e-11	4.50305e-09	Gene	0.59584	0.711255	0.748755
t27942aep	GHHG01027868.1	1.01083	0.000112594	0.00571004	Gene	0.59553	0.711255	0.748445
t17722aep	GHHG01017676.1	1.1315	4.15777e-08	4.47353e-06	Gene	0.594549	0.711255	0.747542
t38251aep	GHHG01038145.1	1.60357	3.0941e-10	4.28439e-08	Unchar	0.593078	0.711255	0.745967
t25020aep	GHHG01024950.1	1.7039	0.000995304	0.0369402	Gene	0.592872	0.711255	0.745684
t12552aep	GHHG01012521.1	1.22664	2.43168e-07	2.23827e-05	Unchar	0.592123	0.711255	0.745064
t29369aep	GHHG01029294.1	0.838948	0.000926662	0.0350325	Gene	0.590962	0.711255	0.743903
t34486aep	GHHG01034395.1	2.7329	9.0776e-10	1.2046e-07	Gene	0.590342	0.711255	0.743154
t14055aep	GHHG01014019.1	0.8074	0.000108679	0.00554683	Gene	0.587994	0.711255	0.740703
t30989aep	GHHG01030910.1	1.7597	5.0925e-11	7.87311e-09	Unchar	0.586007	0.711255	0.738509
t24949aep	GHHG01024879.1	5.74882	3.49202e-15	8.29954e-13	Unchar	0.583736	0.711255	0.735747
t28739aep	GHHG01028664.1	1.71378	0.000948102	0.0353573	Unchar	0.579916	0.711255	0.731102
t2479aep	GHHG01002471.1	0.913915	0.000113526	0.00573901	Gene	0.579038	0.711255	0.729992
t31943aep	GHHG01031860.1	1.56411	1.24549e-08	1.42685e-06	Unchar	0.576793	0.711255	0.727437
t29320aep	GHHG01029245.1	1.03582	0.000192778	0.00892381	Unchar	0.575219	0.711255	0.72563
t5235aep	GHHG01005226.1	1.10186	1.1446e-08	1.32077e-06	Unchar	0.573619	0.711255	0.723927
t24355aep	GHHG01024285.1	0.802831	0.000378831	0.0160013	Gene	0.573593	0.711255	0.723901
t18718aep	GHHG01018669.1	3.7685	3.98947e-29	3.97052e-26	Unchar	0.572044	0.711255	0.722172
t29730aep	GHHG01029654.1	0.751558	0.000408286	0.0171999	Gene	0.571218	0.711255	0.721243
t19328aep	GHHG01019274.1	1.09889	0.000269607	0.0120936	Gene	0.568173	0.711255	0.717527
t36594aep	GHHG01036493.1	2.08507	1.9711e-05	0.00122132	Unchar	0.563321	0.711255	0.712804
t25336aep	GHHG01025265.1	1.66187	7.27999e-06	0.000497539	ncRNA	0.55963	0.711255	0.708984
t16928aep	GHHG01016885.1	1.14005	1.44199e-07	1.37498e-05	Gene	0.558495	0.711255	0.707745
t29584aep	GHHG01029509.1	1.46487	1.53924e-10	2.20818e-08	Gene	0.557824	0.711255	0.706919
t10518aep	GHHG01010491.1	1.20053	1.18304e-07	1.1487e-05	Gene	0.552662	0.711255	0.70137
t35146aep	GHHG01035053.1	2.51741	1.74575e-15	4.21202e-13	Gene	0.550701	0.711255	0.699254
t35592aep	GHHG01035496.1	1.08783	1.65592e-05	0.00105475	Gene	0.55021	0.711255	0.698841
t28947aep	GHHG01028872.1	2.16351	2.5893e-06	0.000202118	Unchar	0.548068	0.711255	0.696544
t7608aep	GHHG01007593.1	1.64735	8.97312e-07	7.52042e-05	Gene	0.546313	0.711255	0.694402
t23648aep	GHHG01023582.1	1.31797	2.35625e-06	0.000185747	Gene	0.545875	0.711255	0.694118
t19681aep	GHHG01019627.1	1.84384	9.52483e-09	1.11525e-06	Gene	0.545152	0.711255	0.693292
t7666aep	GHHG01007651.1	1.74236	1.69553e-06	0.000137054	ncRNA	0.542571	0.711255	0.690299
t38024aep	GHHG01037920.1	6.4418	1.49985e-62	1.31827e-58	ncRNA	0.542158	0.711255	0.689653
t34423aep	GHHG01034332.1	7.35019	2.26327e-58	1.20134e-54	Gene	0.535551	0.711255	0.682324
t2852aep	GHHG01002844.1	1.66099	9.143e-16	2.311e-13	Unchar	0.534493	0.711255	0.681008
t19587aep	GHHG01019533.1	1.37547	7.25459e-10	9.70773e-08	Gene	0.532635	0.711255	0.678736
t27538aep	GHHG01027464.1	1.00355	7.14841e-06	0.000492776	Gene	0.531912	0.711255	0.677859
t26705aep	GHHG01026632.1	1.8868	4.85381e-06	0.000351328	Gene	0.531344	0.711255	0.67724
t21402aep	GHHG01021341.1	5.41272	5.64109e-22	3.09754e-19	Unchar	0.528505	0.711255	0.674039
t23649aep	GHHG01023583.1	1.46378	3.68802e-06	0.000275719	Gene	0.526854	0.711255	0.672052
t27166aep	GHHG01027093.1	1.25388	0.000149141	0.00719056	Unchar	0.526415	0.711255	0.671717
t38726aep	GHHG01038618.1	3.21568	5.39523e-27	4.09113e-24	Unchar	0.52595	0.711255	0.671046
t11695aep	GHHG01011664.1	0.695966	0.00143622	0.0499353	Gene	0.525692	0.711255	0.670813
t32276aep	GHHG01032192.1	1.05624	5.46185e-05	0.0030842	TE	0.524118	0.711255	0.668955
t16153aep	GHHG01016111.1	2.1927	7.23411e-17	2.09447e-14	Unchar	0.52146	0.711255	0.66609
t7388aep	GHHG01007374.1	1.04551	0.000900297	0.0341341	Gene	0.520866	0.711255	0.665342
t18606aep	GHHG01018557.1	1.4272	0.000280548	0.0125138	Gene	0.52084	0.711255	0.665239
t25507aep	GHHG01025435.1	2.28669	8.77549e-08	8.78873e-06	Unchar	0.52035	0.711255	0.664697
t397aep	GHHG01000395.1	2.13667	7.24217e-13	1.40639e-10	Unchar	0.520247	0.711255	0.664516
t24549aep	GHHG01024479.1	0.725648	0.000316242	0.0138728	Gene	0.519756	0.711255	0.663948
t31505aep	GHHG01031424.1	1.00335	0.00122728	0.0438598	Unchar	0.517872	0.711255	0.661677
t9936aep	GHHG01009911.1	1.60282	4.88496e-05	0.00277814	Gene	0.515085	0.711255	0.658219
t19043aep	GHHG01018992.1	4.53831	6.7458e-14	1.41342e-11	Gene	0.514311	0.711255	0.657264
t29764aep	GHHG01029688.1	0.916913	6.91036e-05	0.00375565	Gene	0.513562	0.711255	0.656283
t21013aep	GHHG01020953.1	2.92837	7.45821e-29	6.98615e-26	Gene	0.513433	0.711255	0.656128
t38501aep	GHHG01038394.1	1.90834	3.3953e-11	5.46129e-09	Unchar	0.508788	0.711255	0.651199
t6745aep	GHHG01006732.1	3.83737	6.41483e-33	8.51248e-30	Unchar	0.507652	0.711255	0.649986
t17803aep	GHHG01017757.1	1.80115	6.27724e-05	0.00348289	Gene	0.504813	0.711255	0.64694
t16702aep	GHHG01016659.1	1.28061	2.68606e-05	0.00161407	Unchar	0.504658	0.711255	0.64676
t28521aep	GHHG01028446.1	0.704989	0.00110584	0.0400213	Gene	0.499161	0.711255	0.640875
t16085aep	GHHG01016043.1	0.823878	5.5656e-05	0.00313168	Gene	0.497355	0.711255	0.638527
t38186aep	GHHG01038081.1	3.11658	2.11034e-11	3.575e-09	Gene	0.495909	0.711255	0.636978
t29716aep	GHHG01029640.1	7.53575	1.87778e-21	9.96727e-19	Gene	0.493948	0.711255	0.634681
t28355aep	GHHG01028280.1	1.41279	2.33922e-05	0.00142175	Unchar	0.492167	0.711255	0.632926
t18279aep	GHHG01018231.1	2.61131	3.6992e-07	3.2555e-05	Gene	0.483521	0.711255	0.623068
t10568aep	GHHG01010541.1	2.98155	1.93515e-22	1.1852e-19	Unchar	0.479469	0.711255	0.61837
t14063aep	GHHG01014027.1	1.24486	4.34979e-06	0.000320676	ncRNA	0.478773	0.711255	0.61757
t32280aep	GHHG01032196.1	3.20341	1.4073e-18	5.21158e-16	Gene	0.47854	0.711255	0.617286
t38421aep	GHHG01038314.1	4.67008	1.38526e-15	3.39368e-13	Unchar	0.478463	0.711255	0.617209
t3282aep	GHHG01003274.1	1.10763	1.88373e-05	0.00117633	Gene	0.47805	0.711255	0.616693
t14179aep	GHHG01014143.1	1.58079	4.33609e-07	3.77311e-05	ncRNA	0.476269	0.711255	0.614654
t951aep	GHHG01000947.1	1.25396	0.000146521	0.00709181	Gene	0.470978	0.711255	0.608821
t13511aep	GHHG01013477.1	6.09421	6.51392e-40	1.72879e-36	Gene	0.469352	0.711255	0.606757
t7843aep	GHHG01007827.1	1.24985	5.49431e-06	0.000395888	ncRNA	0.463133	0.711255	0.600511
t1663aep	GHHG01001657.1	1.77191	1.80406e-14	3.93531e-12	Unchar	0.461997	0.711255	0.599246
t21986aep	GHHG01021924.1	0.977848	7.86867e-05	0.00420472	Unchar	0.4589	0.711255	0.59584
t38653aep	GHHG01038545.1	1.90219	2.65124e-06	0.000205943	Gene	0.45841	0.711255	0.595246
t14329aep	GHHG01014293.1	2.28715	2.03197e-20	9.80518e-18	Gene	0.458358	0.711255	0.595194
t22395aep	GHHG01022331.1	1.15065	1.03652e-07	1.03133e-05	Gene	0.457119	0.711255	0.593827
t10968aep	GHHG01010939.1	3.14008	5.74164e-21	2.85718e-18	ncRNA	0.456474	0.711255	0.593052
t29986aep	GHHG01029910.1	2.93856	4.6828e-18	1.62106e-15	Gene	0.454848	0.711255	0.591194
t29038aep	GHHG01028963.1	1.86323	5.37515e-05	0.00304605	Unchar	0.45379	0.711255	0.590007
t16927aep	GHHG01016884.1	1.08608	1.65213e-05	0.00105475	Gene	0.453661	0.711255	0.589852
t29518aep	GHHG01029443.1	1.01942	3.85872e-05	0.00225573	Gene	0.453609	0.711255	0.589801
t15078aep	GHHG01015039.1	0.742128	0.000869788	0.0331352	Gene	0.45348	0.711255	0.589697
t36118aep	GHHG01036020.1	0.859198	8.04939e-05	0.00427262	Gene	0.451338	0.711255	0.587607
t14664aep	GHHG01014627.1	0.826184	0.000172623	0.00813269	Gene	0.451132	0.711255	0.587323
t10028aep	GHHG01010003.1	1.33329	1.37387e-07	1.31792e-05	Gene	0.44677	0.711255	0.583374
t10265aep	GHHG01010240.1	2.11557	3.97014e-09	4.81631e-07	ncRNA	0.44677	0.711255	0.583374
t10913aep	GHHG01010884.1	1.68549	9.36931e-06	0.000621654	Unchar	0.44677	0.711255	0.583374
t11117aep	GHHG01011088.1	1.37131	0.000123697	0.00615549	Gene	0.44677	0.711255	0.583374
t11257aep	GHHG01011227.1	3.14938	6.29832e-10	8.49953e-08	ncRNA	0.44677	0.711255	0.583374
t11958aep	GHHG01011927.1	1.68542	9.50494e-05	0.00491536	Unchar	0.44677	0.711255	0.583374
t12102aep	GHHG01012071.1	1.36037	9.01157e-06	0.00060042	Unchar	0.44677	0.711255	0.583374
t13088aep	GHHG01013057.1	2.38421	4.85319e-08	5.18673e-06	ncRNA	0.44677	0.711255	0.583374
t13135aep	GHHG01013104.1	1.43716	6.3951e-11	9.69862e-09	Unchar	0.44677	0.711255	0.583374
t13546aep	GHHG01013512.1	1.15845	0.00137767	0.0484282	Gene	0.44677	0.711255	0.583374
t13547aep	GHHG01013513.1	1.36925	3.54038e-06	0.000265929	Gene	0.44677	0.711255	0.583374
t13831aep	GHHG01013796.1	0.859682	0.000304973	0.013419	Unchar	0.44677	0.711255	0.583374
t14433aep	GHHG01014396.1	0.825467	0.000508032	0.0209347	Unchar	0.44677	0.711255	0.583374
t14491aep	GHHG01014454.1	0.852119	0.000680163	0.0270098	Gene	0.44677	0.711255	0.583374
t14991aep	GHHG01014952.1	1.58998	5.49389e-09	6.5778e-07	Gene	0.44677	0.711255	0.583374
t15313aep	GHHG01015274.1	3.56495	0.0011332	0.0409187	Gene	0.44677	0.711255	0.583374
t16084aep	GHHG01016042.1	1.25245	0.000602541	0.0241684	ncRNA	0.44677	0.711255	0.583374
t16356aep	GHHG01016314.1	1.54879	9.12139e-05	0.0047467	Gene	0.44677	0.711255	0.583374
t17263aep	GHHG01017219.1	5.16212	1.31672e-17	4.27907e-15	Unchar	0.44677	0.711255	0.583374
t17893aep	GHHG01017847.1	0.977972	0.000568431	0.0229157	Gene	0.44677	0.711255	0.583374
t17901aep	GHHG01017855.1	5.81666	1.27205e-33	2.25068e-30	Unchar	0.44677	0.711255	0.583374
t18683aep	GHHG01018634.1	1.78578	0.000598235	0.0240563	Gene	0.44677	0.711255	0.583374
t18717aep	GHHG01018668.1	4.81899	9.10432e-27	6.30335e-24	Unchar	0.44677	0.711255	0.583374
t19285aep	GHHG01019232.1	4.89057	1.51058e-37	3.43636e-34	Unchar	0.44677	0.711255	0.583374
t20190aep	GHHG01020133.1	0.79138	0.000110541	0.00562384	Gene	0.44677	0.711255	0.583374
t21563aep	GHHG01021502.1	1.76274	0.000144172	0.0069994	Gene	0.44677	0.711255	0.583374
t22562aep	GHHG01022498.1	1.06981	0.000252475	0.0114542	Gene	0.44677	0.711255	0.583374
t2281aep	GHHG01002274.1	3.4346	3.25706e-10	4.47116e-08	Unchar	0.44677	0.711255	0.583374
t23183aep	GHHG01023118.1	0.92359	1.86445e-05	0.00117048	Unchar	0.44677	0.711255	0.583374
t23553aep	GHHG01023488.1	1.7272	8.42585e-05	0.00442816	ncRNA	0.44677	0.711255	0.583374
t24277aep	GHHG01024207.1	2.72788	3.03743e-05	0.00179807	Unchar	0.44677	0.711255	0.583374
t24548aep	GHHG01024478.1	2.00938	0.000359788	0.0154013	Unchar	0.44677	0.711255	0.583374
t24937aep	GHHG01024867.1	0.975722	0.000540447	0.0219543	Gene	0.44677	0.711255	0.583374
t25305aep	GHHG01025234.1	1.18084	7.54419e-06	0.000513392	Unchar	0.44677	0.711255	0.583374
t25459aep	GHHG01025387.1	1.53495	1.10079e-07	1.08204e-05	Unchar	0.44677	0.711255	0.583374
t26530aep	GHHG01026457.1	1.33291	0.000164629	0.00784898	ncRNA	0.44677	0.711255	0.583374
t26602aep	GHHG01026529.1	1.93436	9.72415e-06	0.00064252	ncRNA	0.44677	0.711255	0.583374
t26662aep	GHHG01026589.1	3.24843	1.24735e-06	0.000102385	ncRNA	0.44677	0.711255	0.583374
t27172aep	GHHG01027099.1	4.39177	1.2683e-12	2.40434e-10	Gene	0.44677	0.711255	0.583374
t27418aep	GHHG01027345.1	1.50465	0.00104031	0.0381703	Unchar	0.44677	0.711255	0.583374
t27435aep	GHHG01027361.1	1.69656	0.000493	0.0204441	Unchar	0.44677	0.711255	0.583374
t27947aep	GHHG01027873.1	1.11721	8.24241e-05	0.00436054	Unchar	0.44677	0.711255	0.583374
t29490aep	GHHG01029415.1	1.1205	0.000182993	0.00852039	Gene	0.44677	0.711255	0.583374
t29538aep	GHHG01029463.1	6.46067	2.7459e-33	4.37257e-30	Unchar	0.44677	0.711255	0.583374
t29685aep	GHHG01029609.1	0.90444	0.00142931	0.0499129	Gene	0.44677	0.711255	0.583374
t30358aep	GHHG01030282.1	1.39944	0.000338486	0.0147673	Gene	0.44677	0.711255	0.583374
t31344aep	GHHG01031263.1	0.746975	0.000790416	0.030699	Gene	0.44677	0.711255	0.583374
t31638aep	GHHG01031556.1	3.80553	8.99185e-13	1.72514e-10	Unchar	0.44677	0.711255	0.583374
t32298aep	GHHG01032214.1	2.20982	5.69529e-05	0.00318217	Gene	0.44677	0.711255	0.583374
t33111aep	GHHG01033026.1	5.31233	1.65571e-62	1.31827e-58	Gene	0.44677	0.711255	0.583374
t33475aep	GHHG01033387.1	2.70743	7.9442e-08	8.03121e-06	Gene	0.44677	0.711255	0.583374
t33555aep	GHHG01033466.1	1.36422	0.000839072	0.0321961	Unchar	0.44677	0.711255	0.583374
t33863aep	GHHG01033773.1	1.3336	3.12008e-06	0.000238866	Gene	0.44677	0.711255	0.583374
t3474aep	GHHG01003466.1	5.40012	2.57852e-31	2.93288e-28	Gene	0.44677	0.711255	0.583374
t3536aep	GHHG01003528.1	2.28216	3.18187e-22	1.8766e-19	Unchar	0.44677	0.711255	0.583374
t36044aep	GHHG01035946.1	1.08926	0.00132654	0.0468376	Unchar	0.44677	0.711255	0.583374
t37700aep	GHHG01037596.1	1.22047	0.000933432	0.0350565	Unchar	0.44677	0.711255	0.583374
t38441aep	GHHG01038334.1	6.60002	2.98823e-30	3.1723e-27	Unchar	0.44677	0.711255	0.583374
t38458aep	GHHG01038351.1	1.82541	1.41023e-06	0.000114574	Gene	0.44677	0.711255	0.583374
t413aep	GHHG01000411.1	9.46243	6.22673e-27	4.50702e-24	ncRNA	0.44677	0.711255	0.583374
t4924aep	GHHG01004916.1	0.816619	0.000946148	0.0353573	Gene	0.44677	0.711255	0.583374
t514aep	GHHG01000512.1	2.12956	1.89801e-08	2.11356e-06	Gene	0.44677	0.711255	0.583374
t565aep	GHHG01000562.1	1.18433	0.000188642	0.00875783	ncRNA	0.44677	0.711255	0.583374
t6285aep	GHHG01006274.1	1.29104	0.00086892	0.0331352	ncRNA	0.44677	0.711255	0.583374
t6387aep	GHHG01006376.1	1.78569	1.39059e-14	3.11884e-12	Gene	0.44677	0.711255	0.583374
t6781aep	GHHG01006768.1	1.3206	2.58702e-06	0.000202118	Unchar	0.44677	0.711255	0.583374
t7536aep	GHHG01007521.1	2.70796	6.03615e-08	6.32366e-06	ncRNA	0.44677	0.711255	0.583374
t7737aep	GHHG01007722.1	0.957879	6.89076e-05	0.00375565	Gene	0.44677	0.711255	0.583374
t8468aep	GHHG01008447.1	2.50065	0.000264848	0.0119137	Unchar	0.44677	0.711255	0.583374
t8951aep	GHHG01008929.1	1.09123	0.000137861	0.00673403	Gene	0.44677	0.711255	0.583374
t9214aep	GHHG01009191.1	1.37871	0.000961275	0.0357648	Unchar	0.44677	0.711255	0.583374
t9466aep	GHHG01009442.1	1.45612	0.000819842	0.0316106	ncRNA	0.44677	0.711255	0.583374
t9802aep	GHHG01009777.1	2.84915	2.03479e-17	6.35334e-15	Gene	0.44677	0.711255	0.583374

### Sheet: Downregulated_Transcripts
Transcript_ID	Accession	logFC	p-value	P-adjusted	Transcript_Class	Hywi_Mapping_Percentile	Hywi_AS_Mapping_Percentile	Hywi_S_Mapping_Percentile
t34367aep	GHHG01034276.1	-1.24877	9.09664e-09	1.073e-06	Gene	0.849408	0.711255	0.970914
t16758aep	GHHG01016715.1	-0.722053	0.000363068	0.0154533	Gene	0.823135	0.711255	0.957055
t27294aep	GHHG01027221.1	-1.37341	0.00021169	0.00977088	ncRNA	0.784809	0.821302	0.83702
t11976aep	GHHG01011945.1	-0.80026	0.00100252	0.0370398	Gene	0.654064	0.711255	0.809508
t15713aep	GHHG01015673.1	-0.789004	0.000223419	0.0102825	Unchar	0.653805	0.711255	0.809224
t33191aep	GHHG01033105.1	-0.80752	0.00107662	0.0391418	Gene	0.624023	0.711255	0.778099
t37529aep	GHHG01037426.1	-0.980757	1.24542e-05	0.000809472	Unchar	0.699512	0.780318	0.77686
t5275aep	GHHG01005266.1	-1.03264	2.0261e-05	0.0012457	Gene	0.612667	0.711255	0.766021
t38093aep	GHHG01037989.1	-1.06693	0.000782197	0.0304541	Unchar	0.581129	0.711255	0.732857
t25320aep	GHHG01025249.1	-0.706779	0.000346388	0.0149482	Gene	0.499652	0.711255	0.641392
t11573aep	GHHG01011542.1	-0.978267	7.04827e-05	0.00381757	Unchar	0.478721	0.711255	0.617493
t20690aep	GHHG01020631.1	-0.959403	0.000181635	0.008482	Unchar	0.459855	0.725914	0.583374
t2515aep	GHHG01002507.1	-1.24271	6.14593e-06	0.000431136	ncRNA	0.44677	0.711255	0.583374
t31396aep	GHHG01031315.1	-0.731136	0.0013972	0.0490067	Unchar	0.557592	0.758691	0.583374
t4989aep	GHHG01004981.1	-1.05447	0.000884431	0.0336126	Gene	0.47325	0.731824	0.583374
t6683aep	GHHG01006670.1	-1.34335	0.000565585	0.0228588	Gene	0.44677	0.711255	0.583374
t7532aep	GHHG01007517.1	-1.3604	2.83508e-07	2.56511e-05	ncRNA	0.44677	0.711255	0.583374
